# Forging together: Parallel adaptation to minewater pollution in brown trout (*Salmo trutta* L.)

**DOI:** 10.64898/2026.06.09.731039

**Authors:** D. R. Osmond, J. R. Paris, J. Ferrer Obiol, J. R. Whiting, M.W. Bruford, J. R Stevens

## Abstract

Mining pollution is an important stressor of freshwater communities worldwide. Persistence in these environments requires adaptation, yet identifying the mechanisms responsible in wild systems remains challenging due to differing water chemistries and genetic backgrounds. Parallel evolution presents a powerful framework for identifying adaptive mechanisms through repeated directional change. Here, we seek to understand the mechanisms that enable brown trout (*Salmo trutta*) to survive in metal-polluted rivers. Using low-coverage Whole Genome Resequencing (lc-WGS) we analyse paired metal-polluted and non-polluted brown trout populations across the British Isles. Metal-impacted populations show reduced nucleotide diversity and increased genomic divergence from paired control populations. We observe strong signatures of parallel adaptation in populations with shared geography, emphasising the importance of standing genetic variation in rapid adaptation to pollution. We identify a candidate region of 0.5 Mb on chr25 that shows strong parallel adaptation across multiple pairwise comparisons, including a shared signal among populations experiencing highly divergent water chemistries. The chr25 region contains the genes oestrogen receptor (*esr2b*) and a potassium-gated ion channel (*kcnh5b*), both of which are linked to developmental and osmoregulatory functions known to be disrupted by metals. Using population branch statistics (PBS) and scans for selective sweeps, we also identify population-specific candidate loci, yet putatively selected regions repeatedly converge on shared gene families and functional pathways. Our findings reveal both parallel and unique evolutionary responses to anthropogenic pollution in wild fish, highlighting convergent adaptive pathways to diverse pollutants in teleosts.
