## Supplementary Materials 2 for "Forging together: Parallel adaptation to minewater pollution in brown trout (*Salmo trutta* L.)"

### Sheet: Sheet1
Site Name	Site Code	Region	Catchment	GPS coordinates	4x samples	15x samples	40x samples
Afon Goch Dulas	AGA	Wales	Afon Goch	53.3624, -4.2983	10	0	0
Afon Braint	AGB	Wales	Afon Braint	53.1860, -4.2905	9	0	1
Woodenbridge	AVB	Ireland	Avoca	52.8344, -6.2314	8	2	0
Derry Water	AVD	Ireland	Avoca	52.8406, -6.3549	3	2	0
Tressarrett	CAM	Southwest England	Camel	50.5280, -4.6997	10	0	0
Crafnant	CWA	Wales	Conwy	53.1515, -3.8232	5	0	0
Gwydyr	CWB	Wales	Conwy	53.1402, -3.8092	4	0	1
Conwy Upstream	CWC	Wales	Conwy	53.0858, -3.7953	6	0	1
St Erth	HAY1	Southwest England	Hayle	50.1640, -5.4330	10	0	0
Nevern	NEV2	Wales	Nevern	51.9815, -4.7612	8	0	0
Owenavorragh	OWE	Ireland	Owenavorragh	52.6487, -6.2414	5	0	0
Gunnerton Burn	TYA	Northeast England	Tyne	55.0649, -2.1613	8	2	0
West Allen Ninebanks	TYD	Northeast England	Tyne	54.8802, -2.3441	8	2	0
Nenthead	TYE	Northeast England	Tyne	54.7985, -2.3625	10	0	0
Killihope Burn	WEA	Northeast England	Wear	54.7711, -2.2578	8	2	0
Linburn Beck	WEF	Northeast England	Wear	54.6699, -1.7698	8	2	0
Ystwyth Upper	YHA	Wales	Ystwyth	52.3645, -3.7245	8	0	1
Nant Magwr	YHE	Wales	Ystwyth	52.3515, -3.9519	9	0	0
Cwmystwyth	YHB	Wales	Ystwyth	52.3549, -3.7595	0	0	1
